# New high accuracy diagnostics for avian *Aspergillus fumigatus* infection using Nanopore methylation sequencing of host cell-free DNA and machine learning prediction

**DOI:** 10.1101/2025.04.11.648151

**Authors:** Markus Hodal Drag, Christina Hvilsom, Louise Ladefoged Poulsen, Henrik Elvang Jensen, Stamatios Alan Tahas, Christoph Leineweber, Carolyn Cray, Mads Frost Bertelsen, Anders Miki Bojesen

## Abstract

Avian aspergillosis is a detrimental fungal infection affecting wild and domestic birds yet sensitive antemortem diagnostics for early clinical infections are lacking. Here we present new diagnostics for *Aspergillus fumigatus* (*Af*) infection developed from cell-free DNA (cfDNA) methylation markers. Broiler chickens were experimentally infected with either *Af,* a non-*Af* agent (*Escherichia coli or Gallibacterium anatis*) or assigned as controls. Oxford Nanopore (ONT) sequencing was performed on serum cfDNA (n = 124), and machine learning (ML) models were trained on infection-specific markers. Three tests were developed: A ‘High Accuracy’ test for best performance (sensitivity: 100%, specificity: 89.2%) and robustness (ROC-AUC: 0.92) as well as ‘Fast’- and ‘In situ’ tests for rapid turnaround and methylation PCR. Diagnostic accuracies were 92.3%, 82.7%, and 73.1%, respectively. In conclusion, new tests using on ML- and host cfDNA methylation markers demonstrated high diagnostic performance comparable to microbial cfDNA (mcfDNA) tests but without concern for environmental contamination.

**Key highlights:**

- We present three new high accuracy diagnostic tests for *Aspergillus fumigatus* infection in chickens that use methylation markers from serum cell-free DNA (cfDNA).
- Differentially methylated cfDNA regions (DMRs) were detected by Oxford Nanopore sequencing (ONT) in experimentally infected chickens and used as markers to train machine learning (ML) models for development of three diagnostic tests.
- The highest accuracy was found with 83 markers of 10 kilobases (KB) using the glmnet algorithm for the ML model, which classified 92.3% blinded samples correctly.
- A Fast test designed for cheap <1h sequencing using adaptive sampling could correctly classify 82.7% samples with 22 markers using a random forest (rf) model.
- An In situ test with only four markers, envisioned for use in a simple methylation-specific PCR (MSP-PCR) assay, could correctly classify 73.1% blinded samples.
- Reference values with associated probabilities of infection were calculated for each of the three tests and are presented for further evaluation.
