## Supplementary file 3 for "New high accuracy diagnostics for avian *Aspergillus fumigatus* infection using Nanopore methylation sequencing of host cell-free DNA and machine learning prediction"

### Sheet: Longterm_Pheno
Animal_ID	Species	Breed	Sex	Study	Group	Pathogen	Strain	Infection_Dose	SelectedForcfDNAAnalysis	HATCHED	DOSE_DATE	DATE_TERM	WEIGHT_WK0	WEIGHT_WK2	WEIGHT_WK4	WEIGHT_TERM	LUNG_WEIGHT_TERM	LUNG_WEIGHT_CORR	SPLEEN_WEIGHT	P1_InflammatoryReaction	P2_Exudate	P3_ExudateType	P4_Transparency	A1_Transparency	A2_Exudate	L1_Exudate	L2_Congestion	L3_Oedema	L4_Size	L5_Granulomas	S1_Proliferation	S2_Enlarged	Liver	Trachea	Histology
3426	Gallus gallus	Ross-308		Long-term study	5M	Aspergillus fumigatus	CBS112.33	5000000	Included in the cfDNA study	2023-05-22	2023-05-25	2023-06-29	41	362	1020	1526	6.32	6.32	1.57	0	0	0	0	0	0	0	1	0	0	0	0	0	0	0	NA
3427	Gallus gallus	Ross-308		Long-term study	5M	Aspergillus fumigatus	CBS112.33	5000000	Included in the cfDNA study	2023-05-22	2023-05-25	2023-06-29	40	357	1231	1987	7.42	7.42	1.76	0	0	0	0	0	0	0	1	0	0	0	0	0	0	0	NA
3428	Gallus gallus	Ross-308		Long-term study	5M	Aspergillus fumigatus	CBS112.33	5000000	Included in the cfDNA study	2023-05-22	2023-05-25	2023-06-29	48	470	1455	2117	4.75	9.5	2.34	0	0	0	0	0	0	0	2	0	0	0	0	0	0	0	NA
3430	Gallus gallus	Ross-308		Long-term study	5M	Aspergillus fumigatus	CBS112.33	5000000	Included in the cfDNA study	2023-05-22	2023-05-25	2023-06-29	41	446	1635	2465	6.24	12.48	2.6	0	0	0	0	0	0	0	2	0	0	0	0	0	0	0	YES
3431	Gallus gallus	Ross-308		Long-term study	5M	Aspergillus fumigatus	CBS112.33	5000000	Included in the cfDNA study	2023-05-22	2023-05-25	2023-06-29	48	356	1275	1926	5.62	5.62	1.95	0	0	0	0	0	0	0	0	0	0	0	0	0	0	0	YES
3432	Gallus gallus	Ross-308		Long-term study	5M	Aspergillus fumigatus	CBS112.33	5000000	Included in the cfDNA study	2023-05-22	2023-05-25	2023-06-29	50	393	1294	1828	6.63	6.63	1.47	0	0	0	0	0	0	0	1	0	0	0	0	0	0	0	YES
3433	Gallus gallus	Ross-308		Long-term study	5M	Aspergillus fumigatus	CBS112.33	5000000	Included in the cfDNA study	2023-05-22	2023-05-25	2023-06-29	47	401	1356	2059	8.49	8.49	1.52	0	0	0	0	0	0	0	2	0	0	0	0	0	0	0	YES
3434	Gallus gallus	Ross-308		Long-term study	5M	Aspergillus fumigatus	CBS112.33	5000000	NA	2023-05-22	2023-05-25	2023-06-23	49	347	NA	1252	4.71	4.71	1.16	0	0	0	0	0	0	0	2	0	0	0	0	0	0	0	NA
3435	Gallus gallus	Ross-308		Long-term study	5M	Aspergillus fumigatus	CBS112.33	5000000	Included in the cfDNA study	2023-05-22	2023-05-25	2023-06-29	49	370	1278	1939	6.65	6.65	2.79	0	0	0	0	0	0	0	1	0	0	0	0	0	0	0	NA
3436	Gallus gallus	Ross-308		Long-term study	5M	Aspergillus fumigatus	CBS112.33	5000000	NA	2023-05-22	2023-05-25	2023-06-29	45	370	1096	1631	7.49	7.49	1.7	0	0	0	0	0	0	0	2	0	0	0	0	0	0	0	NA
3437	Gallus gallus	Ross-308		Long-term study	5M	Aspergillus fumigatus	CBS112.33	5000000	Included in the cfDNA study	2023-05-22	2023-05-25	2023-06-29	48	330	918	1467	5.72	5.72	1.77	0	0	0	0	0	0	0	2	0	0	0	0	0	0	0	YES
3438	Gallus gallus	Ross-308		Long-term study	5M	Aspergillus fumigatus	CBS112.33	5000000	NA	2023-05-22	2023-05-25	2023-06-29	61	333	1150	1770	5.08	5.08	2.19	0	0	0	0	0	0	0	0	0	0	0	0	0	0	0	YES
3439	Gallus gallus	Ross-308		Long-term study	5M	Aspergillus fumigatus	CBS112.33	5000000	NA	2023-05-22	2023-05-25	2023-06-03	60	334	NA	212	1.22	1.22	0.33	0	0	0	0	0	0	0	0	0	0	0	0	0	0	0	NA
3440	Gallus gallus	Ross-308		Long-term study	5M	Aspergillus fumigatus	CBS112.33	5000000	NA	2023-05-22	2023-05-25	2023-06-29	52	NA	1225	1862	6.7	6.7	1.9	0	0	0	0	0	0	0	2	0	0	0	0	0	0	0	YES
3441	Gallus gallus	Ross-308		Long-term study	5M	Aspergillus fumigatus	CBS112.33	5000000	Included in the cfDNA study	2023-05-22	2023-05-25	2023-06-29	55	274	871	1364	5.45	5.45	1.17	0	0	0	0	0	0	0	2	0	0	0	0	0	0	0	NA
3442	Gallus gallus	Ross-308		Long-term study	5M	Aspergillus fumigatus	CBS112.33	5000000	NA	2023-05-22	2023-05-25	2023-06-29	51	381	1165	1722	7.19	7.19	1.83	0	0	0	0	0	0	0	2	0	0	0	0	0	0	0	NA
3443	Gallus gallus	Ross-308		Long-term study	5M	Aspergillus fumigatus	CBS112.33	5000000	Included in the cfDNA study	2023-05-22	2023-05-25	2023-06-29	55	312	1112	1697	5.68	5.68	2.19	0	0	0	0	0	0	0	1	0	0	0	0	0	0	0	NA
3445	Gallus gallus	Ross-308		Long-term study	5M	Aspergillus fumigatus	CBS112.33	5000000	NA	2023-05-22	2023-05-25	2023-06-29	49	378	1306	1913	6.42	6.42	1.89	0	0	0	0	0	0	0	0	0	0	0	0	0	0	1	NA
3446	Gallus gallus	Ross-308		Long-term study	5M	Aspergillus fumigatus	CBS112.33	5000000	NA	2023-05-22	2023-05-25	2023-06-29	49	377	1172	1763	5.64	5.64	1.35	0	0	0	0	0	0	0	2	0	0	0	0	0	0	0	NA
3448	Gallus gallus	Ross-308		Long-term study	5M	Aspergillus fumigatus	CBS112.33	5000000	Included in the cfDNA study	2023-05-22	2023-05-25	2023-06-29	52	335	1178	1766	5.2	5.2	1.5	0	0	0	0	0	0	0	0	0	0	0	0	0	0	0	YES
3449	Gallus gallus	Ross-308		Long-term study	5M	Aspergillus fumigatus	CBS112.33	5000000	NA	2023-05-22	2023-05-25	2023-06-29	54	381	1230	1909	8.74	8.74	1.71	0	0	0	0	0	0	0	2	0	0	0	0	0	0	0	NA
3450	Gallus gallus	Ross-308		Long-term study	5M	Aspergillus fumigatus	CBS112.33	5000000	NA	2023-05-22	2023-05-25	2023-06-29	51	369	1182	1793	8.03	8.03	2.37	0	0	0	0	0	0	0	2	0	0	0	0	0	0	0	YES
3451	Gallus gallus	Ross-308		Long-term study	5M	Aspergillus fumigatus	CBS112.33	5000000	NA	2023-05-22	2023-05-25	2023-06-29	53	309	900	1372	5.39	5.39	1.8	0	0	0	0	0	0	0	2	0	0	0	0	0	0	0	NA
3452	Gallus gallus	Ross-308		Long-term study	5M	Aspergillus fumigatus	CBS112.33	5000000	NA	2023-05-22	2023-05-25	2023-06-29	53	243	1012	1596	7.85	7.85	2.48	0	0	0	0	0	0	0	2	0	0	0	0	0	0	0	NA
3453	Gallus gallus	Ross-308		Long-term study	5M	Aspergillus fumigatus	CBS112.33	5000000	NA	2023-05-22	2023-05-25	2023-05-28	43	NA	NA	44	0.27	0.27	0.19	0	0	0	0	0	0	0	0	0	0	0	0	0	0	0	NA
3455	Gallus gallus	Ross-308		Long-term study	5M	Aspergillus fumigatus	CBS112.33	5000000	NA	2023-05-22	2023-05-25	2023-06-29	57	279	1019	1567	6.55	6.55	1.24	0	0	0	0	0	0	0	2	0	0	0	0	0	0	0	NA
3456	Gallus gallus	Ross-308		Long-term study	5M	Aspergillus fumigatus	CBS112.33	5000000	NA	2023-05-22	2023-05-25	2023-06-29	56	464	1450	2171	5.75	11.5	2.85	0	0	0	0	0	0	0	2	0	0	0	0	0	0	0	NA
3457	Gallus gallus	Ross-308		Long-term study	5M	Aspergillus fumigatus	CBS112.33	5000000	NA	2023-05-22	2023-05-25	2023-06-29	50	351	1110	1666	5.46	5.46	2.17	0	0	0	0	1	0	0	0	0	0	0	0	0	0	0	YES
3458	Gallus gallus	Ross-308		Long-term study	5M	Aspergillus fumigatus	CBS112.33	5000000	NA	2023-05-22	2023-05-25	2023-06-29	49	380	1061	1567	6.3	6.3	1.81	0	0	0	0	0	0	0	1	0	0	0	0	0	0	0	NA
3459	Gallus gallus	Ross-308		Long-term study	5M	Aspergillus fumigatus	CBS112.33	5000000	NA	2023-05-22	2023-05-25	2023-06-22	52	430	1475	1462	6.82	6.82	1.24	0	0	0	0	0	0	0	2	0	0	0	0	0	0	0	NA
301	Gallus gallus	Ross-308		Long-term study	Control	Aspergillus fumigatus	CBS112.33	0	Included in the cfDNA study	2023-05-22	2023-05-25	2023-06-29	48	350	1175	1687	6.68	6.68	1.95	0	0	0	0	0	0	0	2	0	0	0	0	0	0	0	NA
302	Gallus gallus	Ross-308		Long-term study	Control	Aspergillus fumigatus	CBS112.33	0	Included in the cfDNA study	2023-05-22	2023-05-25	2023-06-29	53	377	1318	1921	7.78	7.78	1.63	0	0	0	0	1	0	0	2	0	0	0	0	0	0	0	NA
303	Gallus gallus	Ross-308		Long-term study	Control	Aspergillus fumigatus	CBS112.33	0	NA	2023-05-22	2023-05-25	2023-06-29	34	433	1130	1788	7.84	7.84	1.69	0	0	0	0	0	0	0	1	0	0	0	0	0	0	0	NA
304	Gallus gallus	Ross-308		Long-term study	Control	Aspergillus fumigatus	CBS112.33	0	NA	2023-05-22	2023-05-25	2023-06-29	44	356	1216	1801	7.84	7.84	1.91	0	0	0	0	0	0	0	2	0	0	0	0	0	0	0	NA
305	Gallus gallus	Ross-308		Long-term study	Control	Aspergillus fumigatus	CBS112.33	0	NA	2023-05-22	2023-05-25	2023-06-29	44	310	887	1339	6.21	6.21	1.03	0	0	0	0	1	0	0	2	0	0	0	0	0	0	0	NA
306	Gallus gallus	Ross-308		Long-term study	Control	Aspergillus fumigatus	CBS112.33	0	NA	2023-05-22	2023-05-25	2023-06-29	32	338	1187	1862	7.56	7.56	1.69	0	0	0	0	0	0	0	2	0	0	0	0	0	0	0	NA
307	Gallus gallus	Ross-308		Long-term study	Control	Aspergillus fumigatus	CBS112.33	0	NA	2023-05-22	2023-05-25	2023-06-29	51	363	1086	1757	8.16	8.16	2.29	0	0	0	0	0	0	0	1	0	0	0	0	0	0	0	YES
308	Gallus gallus	Ross-308		Long-term study	Control	Aspergillus fumigatus	CBS112.33	0	Included in the cfDNA study	2023-05-22	2023-05-25	2023-06-29	44	367	1161	1837	7.85	7.85	2.21	0	0	0	0	0	0	0	0	0	0	0	0	0	0	0	YES
309	Gallus gallus	Ross-308		Long-term study	Control	Aspergillus fumigatus	CBS112.33	0	Included in the cfDNA study	2023-05-22	2023-05-25	2023-06-29	41	318	952	1488	8.09	8.09	2.06	0	0	0	0	0	0	0	2	0	0	0	0	0	0	0	YES
311	Gallus gallus	Ross-308		Long-term study	Control	Aspergillus fumigatus	CBS112.33	0	NA	2023-05-22	2023-05-25	2023-06-29	43	336	1185	1883	7.44	7.44	1.89	0	0	0	0	0	0	0	0	0	0	0	0	0	0	0	NA
312	Gallus gallus	Ross-308		Long-term study	Control	Aspergillus fumigatus	CBS112.33	0	NA	2023-05-22	2023-05-25	2023-06-29	52	312	814	1152	5.5	5.5	1.72	0	0	0	0	0	0	0	2	0	0	0	0	0	0	0	YES
313	Gallus gallus	Ross-308		Long-term study	Control	Aspergillus fumigatus	CBS112.33	0	NA	2023-05-22	2023-05-25	2023-06-29	49	450	1528	2198	5.23	10.46	1.46	0	0	0	0	0	0	0	2	0	0	0	0	0	0	0	NA
314	Gallus gallus	Ross-308		Long-term study	Control	Aspergillus fumigatus	CBS112.33	0	Included in the cfDNA study	2023-05-22	2023-05-25	2023-06-29	58	396	1350	1926	8.01	8.01	2.17	0	0	0	0	0	0	0	2	0	0	0	0	0	0	0	NA
316	Gallus gallus	Ross-308		Long-term study	Control	Aspergillus fumigatus	CBS112.33	0	Included in the cfDNA study	2023-05-22	2023-05-25	2023-06-29	56	412	1250	1906	7.71	7.71	1.98	0	0	0	0	0	0	0	1	0	0	0	0	0	0	0	NA
317	Gallus gallus	Ross-308		Long-term study	Control	Aspergillus fumigatus	CBS112.33	0	NA	2023-05-22	2023-05-25	2023-06-29	50	367	1180	1699	7.4	7.4	1.78	0	0	0	0	0	0	0	1	0	0	0	0	0	0	0	NA
318	Gallus gallus	Ross-308		Long-term study	Control	Aspergillus fumigatus	CBS112.33	0	Included in the cfDNA study	2023-05-22	2023-05-25	2023-06-29	54	374	1200	1872	8.3	8.3	2.69	0	0	0	0	0	0	0	1	1	0	0	0	0	1	1	YES
319	Gallus gallus	Ross-308		Long-term study	Control	Aspergillus fumigatus	CBS112.33	0	Included in the cfDNA study	2023-05-22	2023-05-25	2023-06-29	52	502	1678	2589	8.87	8.87	2.13	0	0	0	0	0	0	0	1	0	0	0	0	0	0	1	NA
320	Gallus gallus	Ross-308		Long-term study	Control	Aspergillus fumigatus	CBS112.33	0	NA	2023-05-22	2023-05-25	2023-06-29	50	334	1072	1656	6.08	6.08	1.58	0	0	0	0	0	0	0	0	0	0	0	0	0	0	0	YES
321	Gallus gallus	Ross-308		Long-term study	Control	Aspergillus fumigatus	CBS112.33	0	Included in the cfDNA study	2023-05-22	2023-05-25	2023-06-29	56	502	1321	1993	7.92	7.92	2.07	0	0	0	0	1	0	0	0	0	0	0	0	0	0	0	YES
322	Gallus gallus	Ross-308		Long-term study	Control	Aspergillus fumigatus	CBS112.33	0	Included in the cfDNA study	2023-05-22	2023-05-25	2023-06-29	54	420	1145	1776	4.31	8.62	2.07	0	0	0	0	0	0	0	2	0	0	0	0	0	0	0	NA
323	Gallus gallus	Ross-308		Long-term study	Control	Aspergillus fumigatus	CBS112.33	0	Included in the cfDNA study	2023-05-22	2023-05-25	2023-06-29	47	285	1023	1628	7.23	7.23	1.62	0	0	0	0	0	0	0	1	0	0	0	0	0	0	0	YES
325	Gallus gallus	Ross-308		Long-term study	Control	Aspergillus fumigatus	CBS112.33	0	Included in the cfDNA study	2023-05-22	2023-05-25	2023-06-29	51	441	1494	2103	8.74	8.74	2.39	0	0	0	0	1	0	0	2	0	0	0	0	0	0	0	NA
326	Gallus gallus	Ross-308		Long-term study	Control	Aspergillus fumigatus	CBS112.33	0	NA	2023-05-22	2023-05-25	2023-06-29	46	369	1300	2055	6.88	6.88	2.76	0	0	0	0	0	0	0	2	0	0	0	0	0	0	1	NA
327	Gallus gallus	Ross-308		Long-term study	Control	Aspergillus fumigatus	CBS112.33	0	NA	2023-05-22	2023-05-25	2023-06-29	55	494	1578	2495	6.06	12.12	2.28	0	0	0	0	1	0	0	2	0	0	0	0	0	1	0	NA
328	Gallus gallus	Ross-308		Long-term study	Control	Aspergillus fumigatus	CBS112.33	0	NA	2023-05-22	2023-05-25	2023-06-29	41	446	1250	1813	8.11	8.11	1.56	0	0	0	0	0	0	0	2	0	0	0	0	0	0	0	NA
329	Gallus gallus	Ross-308		Long-term study	Control	Aspergillus fumigatus	CBS112.33	0	NA	2023-05-22	2023-05-25	2023-06-29	51	356	1324	1984	5.1	10.2	1.55	0	0	0	0	0	0	0	2	0	0	0	0	0	0	0	NA
330	Gallus gallus	Ross-308		Long-term study	Control	Aspergillus fumigatus	CBS112.33	0	NA	2023-05-22	2023-05-25	2023-06-29	50	332	1149	1779	8.07	8.07	1.58	0	0	0	0	0	0	0	2	0	0	0	0	0	0	0	YES
331	Gallus gallus	Ross-308		Long-term study	Control	Aspergillus fumigatus	CBS112.33	0	NA	2023-05-22	2023-05-25	2023-06-29	51	311	857	1309	5.87	5.87	1.01	0	0	0	0	1	0	0	1	0	0	0	0	0	0	0	YES
332	Gallus gallus	Ross-308		Long-term study	Control	Aspergillus fumigatus	CBS112.33	0	NA	2023-05-22	2023-05-25	2023-06-29	43	320	1129	1659	7.03	7.03	1.98	0	0	0	0	1	0	0	1	0	0	0	0	0	0	0	NA
333	Gallus gallus	Ross-308		Long-term study	Control	Aspergillus fumigatus	CBS112.33	0	NA	2023-05-22	2023-05-25	2023-06-29	50	432	1110	1679	4.94	4.94	1.58	0	0	0	0	1	0	0	1	0	0	0	0	0	0	0	NA
3444	Gallus gallus	Ross-308		Long-term study	5M	Aspergillus fumigatus	CBS112.33	5000000	NA	2023-05-22	2023-05-25	2023-06-29	NA	NA	NA	NA	NA	NA	NA	NA	NA	NA	NA	NA	NA	NA	NA	NA	NA	NA	NA	NA	NA	NA	NA
