## Supplementary file 4 for "New high accuracy diagnostics for avian *Aspergillus fumigatus* infection using Nanopore methylation sequencing of host cell-free DNA and machine learning prediction"

### Sheet: Pilot_Pheno
Animal_ID	Species	Breed	Sex	Study	Group	Pathogen	Strain	Infection_Dose	SelectedForcfDNAAnalysis	HATCHED	DOSE_DATE	DATE_TERM	WEIGHT_WK1	WEIGHT_WK2	WEIGHT_TERM	LUNG_WEIGHT	P1_InflammatoryReaction	P2_Exudate	P3_ExudateType	P4_Transparency	A1_Transparency	A2_Exudate	L1_Exudate	L2_Congestion	L3_Oedema	L4_Size	L5_Granulomas	S1_Proliferation	S2_Enlarged	Liver	Trachea	Histology
5000	Gallus gallus	Ross-308		Pilot study	50M	Aspergillus fumigatus	CBS112.33	50000000	Not included	2023-04-17	2023-04-20	2023-04-22	68	euthanised	euthanised	1.13	0	0	0	0	0	0	0	2	0	2	1	0	0	0	0	NA
4999	Gallus gallus	Ross-308		Pilot study	50M	Aspergillus fumigatus	CBS112.33	50000000	Not included	2023-04-17	2023-04-20	2023-04-22	69	euthanised	euthanised	0.6	0	0	0	0	0	0	0	2	0	3	3	0	0	0	0	yes
4997	Gallus gallus	Ross-308		Pilot study	50M	Aspergillus fumigatus	CBS112.33	50000000	Not included	2023-04-17	2023-04-20	2023-04-22	67	euthanised	euthanised	0.52	0	0	0	0	0	0	0	0	0	3	3	0	0	0	0	yes
4996	Gallus gallus	Ross-308		Pilot study	50M	Aspergillus fumigatus	CBS112.33	50000000	Not included	2023-04-17	2023-04-20	2023-04-23	62	euthanised	euthanised	0.73	0	0	0	0	1	0	0	1	1	3	3	0	0	0	0	NA
4995	Gallus gallus	Ross-308		Pilot study	50M	Aspergillus fumigatus	CBS112.33	50000000	Not included	2023-04-17	2023-04-20	2023-04-24	104	euthanised	euthanised	0.67	0	0	0	0	0	0	0	2	0	2	3	0	0	0	0	yes
4994	Gallus gallus	Ross-308		Pilot study	50M	Aspergillus fumigatus	CBS112.33	50000000	Not included	2023-04-17	2023-04-20	2023-04-24	100	euthanised	euthanised	1.14	0	0	0	0	0	0	0	2	0	2	2	0	0	0	0	yes
4993	Gallus gallus	Ross-308		Pilot study	50M	Aspergillus fumigatus	CBS112.33	50000000	Not included	2023-04-17	2023-04-20	2023-04-22	55	euthanised	euthanised	0.57	0	0	0	0	0	0	0	2	3	3	2	0	0	0	0	NA
4992	Gallus gallus	Ross-308		Pilot study	50M	Aspergillus fumigatus	CBS112.33	50000000	Not included	2023-04-17	2023-04-20	2023-04-21	57	euthanised	euthanised	0.42	0	0	0	0	0	0	0	2	0	0	1	0	0	0	0	NA
4991	Gallus gallus	Ross-308		Pilot study	50M	Aspergillus fumigatus	CBS112.33	50000000	Not included	2023-04-17	2023-04-20	2023-04-22	66	euthanised	euthanised	1.22	0	0	0	0	1	0	0	0	0	3	3	0	0	0	0	NA
4990	Gallus gallus	Ross-308		Pilot study	50M	Aspergillus fumigatus	CBS112.33	50000000	Included in the cfDNA study	2023-04-17	2023-04-20	2023-04-24	60	euthanised	euthanised	0.47	0	0	0	0	0	0	0	0	0	3	2	0	0	0	0	yes
4989	Gallus gallus	Ross-308		Pilot study	5M	Aspergillus fumigatus	CBS112.33	5000000	Included in the cfDNA study	2023-04-17	2023-04-20	2023-05-12	109	224	478	1.68	0	0	0	0	0	0	0	0	0	0	0	0	0	0	0	NA
4988	Gallus gallus	Ross-308		Pilot study	5M	Aspergillus fumigatus	CBS112.33	5000000	Included in the cfDNA study	2023-04-17	2023-04-20	2023-05-12	163	352	703	2.76	0	0	0	0	0	0	0	2	0	0	0	0	0	0	0	yes
4986	Gallus gallus	Ross-308		Pilot study	5M	Aspergillus fumigatus	CBS112.33	5000000	Not included	2023-04-17	2023-04-20	2023-05-12	116	250	507	2.2	0	0	0	0	0	0	0	1	0	0	0	0	0	0	0	yes
4985	Gallus gallus	Ross-308		Pilot study	5M	Aspergillus fumigatus	CBS112.33	5000000	Included in the cfDNA study	2023-04-17	2023-04-20	2023-05-12	146	235	498	2.33	0	0	0	0	0	0	0	1	0	0	0	0	0	0	0	yes
4984	Gallus gallus	Ross-308		Pilot study	5M	Aspergillus fumigatus	CBS112.33	5000000	Included in the cfDNA study	2023-04-17	2023-04-20	2023-05-12	106	209	438	1.72	0	0	0	0	0	0	0	1	0	0	0	0	0	0	0	yes
4983	Gallus gallus	Ross-308		Pilot study	5M	Aspergillus fumigatus	CBS112.33	5000000	Included in the cfDNA study	2023-04-17	2023-04-20	2023-04-24	76	euthanised	euthanised	0.54	0	0	0	0	0	0	0	1	0	1	2	0	0	0	0	yes
4982	Gallus gallus	Ross-308		Pilot study	5M	Aspergillus fumigatus	CBS112.33	5000000	Included in the cfDNA study	2023-04-17	2023-04-20	2023-05-12	131	226	502	1.36	0	0	0	0	0	0	0	0	0	0	0	0	0	0	0	NA
4981	Gallus gallus	Ross-308		Pilot study	5M	Aspergillus fumigatus	CBS112.33	5000000	Not included	2023-04-17	2023-04-20	2023-05-12	147	296	690	2.22	0	0	0	0	0	0	1	0	0	0	0	0	0	1	0	yes
4980	Gallus gallus	Ross-308		Pilot study	5M	Aspergillus fumigatus	CBS112.33	5000000	Not included	2023-04-17	2023-04-20	2023-05-12	116	270	638	2.65	0	0	0	0	0	0	0	2	0	0	0	0	0	0	0	yes
4979	Gallus gallus	Ross-308		Pilot study	5M	Aspergillus fumigatus	CBS112.33	5000000	Included in the cfDNA study	2023-04-17	2023-04-20	2023-05-12	113	242	547	2.15	0	0	0	0	0	0	0	0	0	0	0	0	0	0	0	NA
4978	Gallus gallus	Ross-308		Pilot study	5M	Aspergillus fumigatus	CBS112.33	5000000	Not included	2023-04-17	2023-04-20	2023-05-12	138	218	525	1.93	0	0	0	0	0	0	0	0	0	0	0	0	0	0	0	NA
4977	Gallus gallus	Ross-308		Pilot study	5M	Aspergillus fumigatus	CBS112.33	5000000	Included in the cfDNA study	2023-04-17	2023-04-20	2023-05-12	100	245	537	2.11	0	0	0	0	0	0	0	1	0	0	0	0	0	0	0	yes
4976	Gallus gallus	Ross-308		Pilot study	5M	Aspergillus fumigatus	CBS112.33	5000000	Not included	2023-04-17	2023-04-20	2023-05-12	129	311	652	2.2	0	0	0	0	1	0	0	1	0	0	0	0	0	0	0	yes
4974	Gallus gallus	Ross-308		Pilot study	5M	Aspergillus fumigatus	CBS112.33	5000000	Included in the cfDNA study	2023-04-17	2023-04-20	2023-05-12	97	200	418	1.37	0	0	0	0	0	0	0	0	0	0	0	0	0	0	0	NA
4973	Gallus gallus	Ross-308		Pilot study	50K	Aspergillus fumigatus	CBS112.33	50000	Not included	2023-04-17	2023-04-20	2023-05-12	NA	329	632	2.82	0	0	0	0	0	0	0	0	0	0	0	0	0	0	0	NA
4971	Gallus gallus	Ross-308		Pilot study	50K	Aspergillus fumigatus	CBS112.33	50000	Not included	2023-04-17	2023-04-20	2023-05-12	NA	228	461	1.92	0	0	0	0	0	0	0	0	0	0	0	0	0	0	0	NA
4969	Gallus gallus	Ross-308		Pilot study	50K	Aspergillus fumigatus	CBS112.33	50000	Not included	2023-04-17	2023-04-20	2023-05-12	NA	219	440	1.63	0	0	0	0	1	0	0	0	0	0	0	0	0	0	0	NA
4968	Gallus gallus	Ross-308		Pilot study	50K	Aspergillus fumigatus	CBS112.33	50000	Not included	2023-04-17	2023-04-20	2023-05-12	NA	291	583	1.66	0	0	0	0	0	0	0	0	0	0	0	0	0	0	0	NA
4967	Gallus gallus	Ross-308		Pilot study	50K	Aspergillus fumigatus	CBS112.33	50000	Not included	2023-04-17	2023-04-20	2023-05-12	NA	369	740	3.35	0	0	0	0	0	0	0	1	0	0	0	0	0	0	0	NA
4966	Gallus gallus	Ross-308		Pilot study	50K	Aspergillus fumigatus	CBS112.33	50000	Not included	2023-04-17	2023-04-20	2023-05-12	NA	240	510	1.63	0	0	0	0	1	0	0	1	0	0	0	0	0	0	0	NA
4965	Gallus gallus	Ross-308		Pilot study	50K	Aspergillus fumigatus	CBS112.33	50000	Not included	2023-04-17	2023-04-20	2023-05-12	NA	253	478	1.77	0	0	0	0	0	0	0	0	0	0	0	0	0	0	0	NA
4964	Gallus gallus	Ross-308		Pilot study	50K	Aspergillus fumigatus	CBS112.33	50000	Not included	2023-04-17	2023-04-20	2023-05-12	NA	333	610	2.44	0	0	0	0	0	0	0	0	0	0	0	0	0	0	0	NA
4963	Gallus gallus	Ross-308		Pilot study	50K	Aspergillus fumigatus	CBS112.33	50000	Not included	2023-04-17	2023-04-20	2023-05-12	NA	296	596	1.69	0	0	0	0	0	0	0	0	0	0	0	0	0	0	0	NA
4962	Gallus gallus	Ross-308		Pilot study	50K	Aspergillus fumigatus	CBS112.33	50000	Not included	2023-04-17	2023-04-20	2023-05-12	NA	319	760	1.96	0	0	0	0	0	0	0	0	0	0	0	0	0	0	0	NA
4961	Gallus gallus	Ross-308		Pilot study	50K	Aspergillus fumigatus	CBS112.33	50000	Not included	2023-04-17	2023-04-20	2023-05-12	NA	222	506	2.56	0	0	0	0	0	0	0	1	0	0	0	0	0	0	0	NA
4958	Gallus gallus	Ross-308		Pilot study	0.5M	Aspergillus fumigatus	CBS112.33	500000	Not included	2023-04-17	2023-04-20	2023-05-12	NA	330	600	1.33	0	0	0	0	1	0	0	0	0	0	0	0	0	0	0	NA
4957	Gallus gallus	Ross-308		Pilot study	0.5M	Aspergillus fumigatus	CBS112.33	500000	Not included	2023-04-17	2023-04-20	2023-05-12	NA	363	626	2.35	0	0	0	0	0	0	0	0	0	0	0	0	0	0	0	NA
4956	Gallus gallus	Ross-308		Pilot study	0.5M	Aspergillus fumigatus	CBS112.33	500000	Not included	2023-04-17	2023-04-20	2023-05-12	NA	NA	263	1.14	0	0	0	0	0	0	0	0	0	0	0	0	0	0	0	NA
4955	Gallus gallus	Ross-308		Pilot study	0.5M	Aspergillus fumigatus	CBS112.33	500000	Not included	2023-04-17	2023-04-20	2023-05-12	NA	225	470	2.14	0	0	0	0	0	0	0	2	0	0	0	0	0	0	0	NA
4954	Gallus gallus	Ross-308		Pilot study	0.5M	Aspergillus fumigatus	CBS112.33	500000	Not included	2023-04-17	2023-04-20	2023-05-12	NA	260	530	1.67	0	0	0	0	0	0	0	0	0	0	0	0	0	0	0	NA
4953	Gallus gallus	Ross-308		Pilot study	0.5M	Aspergillus fumigatus	CBS112.33	500000	Not included	2023-04-17	2023-04-20	2023-05-12	NA	249	503	1.52	0	0	0	0	0	0	0	0	0	0	0	0	0	0	0	NA
4950	Gallus gallus	Ross-308		Pilot study	0.5M	Aspergillus fumigatus	CBS112.33	500000	Not included	2023-04-17	2023-04-20	2023-05-12	NA	342	619	1.79	0	0	0	0	1	0	0	0	0	0	0	0	0	0	0	NA
4949	Gallus gallus	Ross-308		Pilot study	0.5M	Aspergillus fumigatus	CBS112.33	500000	Not included	2023-04-17	2023-04-20	2023-05-12	NA	342	698	2.4	0	0	0	0	0	0	0	1	0	0	0	0	0	0	0	NA
4948	Gallus gallus	Ross-308		Pilot study	0.5M	Aspergillus fumigatus	CBS112.33	500000	Not included	2023-04-17	2023-04-20	2023-05-12	NA	244	513	1.27	0	0	0	0	1	0	0	0	0	0	0	0	0	0	0	NA
4947	Gallus gallus	Ross-308		Pilot study	0.5M	Aspergillus fumigatus	CBS112.33	500000	Not included	2023-04-17	2023-04-20	2023-05-12	NA	354	744	1.95	0	0	0	0	0	0	0	0	0	0	0	0	0	0	0	NA
4946	Gallus gallus	Ross-308		Pilot study	0.5M	Aspergillus fumigatus	CBS112.33	500000	Not included	2023-04-17	2023-04-20	2023-05-12	NA	326	712	2.04	0	0	0	0	1	0	0	0	0	0	0	0	0	0	0	NA
4945	Gallus gallus	Ross-308		Pilot study	0.5M	Aspergillus fumigatus	CBS112.33	500000	Not included	2023-04-17	2023-04-20	2023-05-12	NA	254	475	1.35	0	0	0	0	0	0	0	0	0	0	0	0	0	0	0	NA
4944	Gallus gallus	Ross-308		Pilot study	0.5M	Aspergillus fumigatus	CBS112.33	500000	Not included	2023-04-17	2023-04-20	2023-05-12	NA	248	538	1.59	0	0	0	0	1	0	0	0	0	0	0	0	0	0	0	NA
4942	Gallus gallus	Ross-308		Pilot study	50K	Aspergillus fumigatus	CBS112.33	50000	Not included	2023-04-17	2023-04-20	2023-05-12	NA	281	617	1.66	0	0	0	0	1	0	0	0	0	0	0	0	0	0	0	NA
4940	Gallus gallus	Ross-308		Pilot study	50K	Aspergillus fumigatus	CBS112.33	50000	Not included	2023-04-17	2023-04-20	2023-05-12	NA	381	833	2.64	0	0	0	0	0	0	0	0	0	0	0	0	0	0	0	NA
4925	Gallus gallus	Ross-308		Pilot study	5M	Aspergillus fumigatus	CBS112.33	5000000	Included in the cfDNA study	2023-04-17	2023-04-20	2023-05-12	92	195	462	1.7	0	0	0	0	0	0	0	0	0	0	0	0	0	0	0	yes
4924	Gallus gallus	Ross-308		Pilot study	5M	Aspergillus fumigatus	CBS112.33	5000000	Included in the cfDNA study	2023-04-17	2023-04-20	2023-05-12	122	210	439	1.59	0	0	0	0	0	0	0	0	0	0	0	0	0	0	0	NA
4476	Gallus gallus	Ross-308		Pilot study	Control	Aspergillus fumigatus	CBS112.33	0	Not included	2023-04-17	2023-04-20	2023-05-12	NA	NA	655	3.07	0	0	0	0	0	0	0	0	0	0	0	0	0	0	0	NA
4475	Gallus gallus	Ross-308		Pilot study	Control	Aspergillus fumigatus	CBS112.33	0	Included in the cfDNA study	2023-04-17	2023-04-20	2023-05-12	NA	230	510	1.73	0	0	0	0	0	0	0	0	0	0	0	0	0	0	0	NA
4474	Gallus gallus	Ross-308		Pilot study	Control	Aspergillus fumigatus	CBS112.33	0	Included in the cfDNA study	2023-04-17	2023-04-20	2023-05-12	126	214	469	1.39	0	0	0	0	0	0	0	0	0	0	0	0	0	0	0	NA
4473	Gallus gallus	Ross-308		Pilot study	Control	Aspergillus fumigatus	CBS112.33	0	Included in the cfDNA study	2023-04-17	2023-04-20	2023-05-12	136	260	489	1.83	0	0	0	0	0	0	0	0	0	0	0	0	0	0	0	NA
4472	Gallus gallus	Ross-308		Pilot study	Control	Aspergillus fumigatus	CBS112.33	0	Included in the cfDNA study	2023-04-17	2023-04-20	2023-05-12	107	269	579	2.23	0	0	0	0	0	0	0	0	0	0	0	0	0	0	0	NA
4471	Gallus gallus	Ross-308		Pilot study	Control	Aspergillus fumigatus	CBS112.33	0	Included in the cfDNA study	2023-04-17	2023-04-20	2023-05-12	139	301	574	2.47	0	0	0	0	0	0	0	0	0	0	0	0	0	0	0	NA
4470	Gallus gallus	Ross-308		Pilot study	Control	Aspergillus fumigatus	CBS112.33	0	Not included	2023-04-17	2023-04-20	2023-05-12	NA	NA	NA	NA	0	0	0	0	0	0	0	0	0	0	0	0	0	0	0	NA
4469	Gallus gallus	Ross-308		Pilot study	Control	Aspergillus fumigatus	CBS112.33	0	Included in the cfDNA study	2023-04-17	2023-04-20	2023-05-12	135	285	561	2.07	0	0	0	0	0	0	0	0	0	0	0	0	0	0	0	NA
4468	Gallus gallus	Ross-308		Pilot study	Control	Aspergillus fumigatus	CBS112.33	0	Included in the cfDNA study	2023-04-17	2023-04-20	2023-05-12	119	238	432	1.36	0	0	0	0	0	0	0	0	0	0	0	0	0	0	0	NA
4467	Gallus gallus	Ross-308		Pilot study	Control	Aspergillus fumigatus	CBS112.33	0	Included in the cfDNA study	2023-04-17	2023-04-20	2023-05-12	108	248	537	1.71	0	0	0	0	0	0	0	0	0	0	0	0	0	0	0	NA
4466	Gallus gallus	Ross-308		Pilot study	Control	Aspergillus fumigatus	CBS112.33	0	Included in the cfDNA study	2023-04-17	2023-04-20	2023-05-12	104	239	508	2.18	0	0	0	0	0	0	0	0	0	0	0	0	0	0	0	NA
4465	Gallus gallus	Ross-308		Pilot study	Control	Aspergillus fumigatus	CBS112.33	0	Not included	2023-04-17	2023-04-20	2023-05-12	127	284	505	2.22	0	0	0	0	0	0	0	0	0	0	0	0	0	0	0	NA
4464	Gallus gallus	Ross-308		Pilot study	Control	Aspergillus fumigatus	CBS112.33	0	Not included	2023-04-17	2023-04-20	2023-05-12	143	317	NA	NA	0	0	0	0	0	0	0	0	0	0	0	0	0	0	0	NA
4463	Gallus gallus	Ross-308		Pilot study	Control	Aspergillus fumigatus	CBS112.33	0	Included in the cfDNA study	2023-04-17	2023-04-20	2023-05-12	NA	307	701	1.89	0	0	0	0	0	0	0	0	0	0	0	0	0	0	0	NA
4175	Gallus gallus	Ross-308		Pilot study	Control	Aspergillus fumigatus	CBS112.33	0	Not included	2023-04-17	2023-04-20	2023-05-12	NA	NA	NA	NA	0	0	0	0	0	0	0	0	0	0	0	0	0	0	0	NA
G0_02	Gallus gallus	Lohmann-Brown		Specificity cohort	G. anatis control	Gallibacterium anatis	10672/9	NA	Included in the cfDNA study	2018-11-13	2019-04-16	2019-05-06
G0_03	Gallus gallus	Lohmann-Brown		Specificity cohort	G. anatis control	Gallibacterium anatis	10672/9	NA	Included in the cfDNA study	2018-11-13	2019-04-16	2019-05-06
G0_08	Gallus gallus	Lohmann-Brown		Specificity cohort	G. anatis control	Gallibacterium anatis	10672/9	NA	Included in the cfDNA study	2018-11-13	2019-04-16	2019-05-06
G0_12	Gallus gallus	Lohmann-Brown		Specificity cohort	G. anatis control	Gallibacterium anatis	10672/9	NA	Included in the cfDNA study	2018-11-13	2019-04-16	2019-05-06
G0_15	Gallus gallus	Lohmann-Brown		Specificity cohort	G. anatis control	Gallibacterium anatis	10672/9	NA	Included in the cfDNA study	2018-11-13	2019-04-16	2019-05-06
G0_17	Gallus gallus	Lohmann-Brown		Specificity cohort	G. anatis control	Gallibacterium anatis	10672/9	NA	Included in the cfDNA study	2018-11-13	2019-04-16	2019-05-06
G1_02	Gallus gallus	Lohmann-Brown		Specificity cohort	G. anatis infected	Gallibacterium anatis	10672/9	NA	Included in the cfDNA study	2018-11-13	2019-04-16	2019-05-06
G1_03	Gallus gallus	Lohmann-Brown		Specificity cohort	G. anatis infected	Gallibacterium anatis	10672/9	NA	Included in the cfDNA study	2018-11-13	2019-04-16	2019-05-06
G1_08	Gallus gallus	Lohmann-Brown		Specificity cohort	G. anatis infected	Gallibacterium anatis	10672/9	NA	Included in the cfDNA study	2018-11-13	2019-04-16	2019-05-06
G1_12	Gallus gallus	Lohmann-Brown		Specificity cohort	G. anatis infected	Gallibacterium anatis	10672/9	NA	Included in the cfDNA study	2018-11-13	2019-04-16	2019-05-06
G1_15	Gallus gallus	Lohmann-Brown		Specificity cohort	G. anatis infected	Gallibacterium anatis	10672/9	NA	Included in the cfDNA study	2018-11-13	2019-04-16	2019-05-06
G1_17	Gallus gallus	Lohmann-Brown		Specificity cohort	G. anatis infected	Gallibacterium anatis	10672/9	NA	Included in the cfDNA study	2018-11-13	2019-04-16	2019-05-06
E0_42	Gallus gallus	Ross-308		Specificity cohort	E. coli control	E. coli	DH269, ST 428	NA	Included in the cfDNA study	Day-old	2024-01-23	2024-01-25
E0_43	Gallus gallus	Ross-308		Specificity cohort	E. coli control	E. coli	DH269, ST 428	NA	Included in the cfDNA study	Day-old	2024-01-23	2024-01-25
E0_47	Gallus gallus	Ross-308		Specificity cohort	E. coli control	E. coli	DH269, ST 428	NA	Included in the cfDNA study	Day-old	2024-01-23	2024-01-25
E0_49	Gallus gallus	Ross-308		Specificity cohort	E. coli control	E. coli	DH269, ST 428	NA	Included in the cfDNA study	Day-old	2024-01-23	2024-01-25
E0_50	Gallus gallus	Ross-308		Specificity cohort	E. coli control	E. coli	DH269, ST 428	NA	Included in the cfDNA study	Day-old	2024-01-23	2024-01-25
E0_51	Gallus gallus	Ross-308		Specificity cohort	E. coli control	E. coli	DH269, ST 428	NA	Included in the cfDNA study	Day-old	2024-01-23	2024-01-25
E2_42	Gallus gallus	Ross-308		Specificity cohort	E. coli infected	E. coli	DH269, ST 428	NA	Included in the cfDNA study	Day-old	2024-01-23	2024-01-25
E2_43	Gallus gallus	Ross-308		Specificity cohort	E. coli infected	E. coli	DH269, ST 428	NA	Included in the cfDNA study	Day-old	2024-01-23	2024-01-25
E2_47	Gallus gallus	Ross-308		Specificity cohort	E. coli infected	E. coli	DH269, ST 428	NA	Included in the cfDNA study	Day-old	2024-01-23	2024-01-25
E2_49	Gallus gallus	Ross-308		Specificity cohort	E. coli infected	E. coli	DH269, ST 428	NA	Included in the cfDNA study	Day-old	2024-01-23	2024-01-25
E2_50	Gallus gallus	Ross-308		Specificity cohort	E. coli infected	E. coli	DH269, ST 428	NA	Included in the cfDNA study	Day-old	2024-01-23	2024-01-25
E2_51	Gallus gallus	Ross-308		Specificity cohort	E. coli infected	E. coli	DH269, ST 428	NA	Included in the cfDNA study	Day-old	2024-01-23	2024-01-25
002844	Gallus gallus			Real-world samples	Suspected healthy control			NA	Included in the cfDNA study		2010-01-21
003945	Gallus gallus			Real-world samples	Suspected healthy control			NA	Included in the cfDNA study		2010-01-21
019289	Gallus gallus			Real-world samples	Suspected healthy control			NA	Included in the cfDNA study		2010-01-21
031914	Gallus gallus	Mix	F	Clinical samples	Suspected A. fumigatus infected			NA	Included in the cfDNA study	2023-05-17	2023-12-28
031918	Gallus gallus		F	Clinical samples	Suspected A. fumigatus infected			NA	Included in the cfDNA study		2023-10-16
031920	Gallus gallus		F	Clinical samples	Suspected A. fumigatus infected			NA	Included in the cfDNA study		2023-09-30
