## Supplementary file 5 for "New high accuracy diagnostics for avian *Aspergillus fumigatus* infection using Nanopore methylation sequencing of host cell-free DNA and machine learning prediction"

### Sheet: Sheet1
Study	Animal_ID	Lab_ID	Timepoint	Infection_Status	Pathogen	Exp_Dose	IgG_assay_kit	IgG_assay_date	Lane/Strip	Conjugate	Result	True_Status
Pilot_study	4990	asp11_pilot	wk3	Infected	Aspergillus fumigatus	50000000	Kit_01	2023-09-26	1	Chicken (LDBio)	Negative	Positive
Pilot_study	4994		wk3	Infected	Aspergillus fumigatus	50000000	Kit_01	2023-09-26	2	Chicken (LDBio)	Negative	Positive
Pilot_study	4995		wk3	Infected	Aspergillus fumigatus	50000000	Kit_01	2023-09-26	3	Chicken (LDBio)	Negative	Positive
Pilot_study	4983	asp12_pilot	wk3	Infected	Aspergillus fumigatus	5000000	Kit_01	2023-09-26	4	Chicken (LDBio)	Negative	Positive
Pilot_study	4973		wk3	Infected	Aspergillus fumigatus	5000000	Kit_01	2023-09-26	5	Chicken (LDBio)	Negative	Positive
Pilot_study	4979	asp5_pilot	wk3	Infected	Aspergillus fumigatus	5000000	Kit_01	2023-09-26	6	Chicken (LDBio)	Negative	Positive
Pilot_study	4974	asp3_pilot	wk3	Infected	Aspergillus fumigatus	5000000	Kit_01	2023-09-26	7	Chicken (LDBio)	Negative	Positive
Pilot_study	4982	asp6_pilot	wk3	Infected	Aspergillus fumigatus	5000000	Kit_01	2023-09-26	8	Chicken (LDBio)	Negative	Positive
Pilot_study	4468	ctrl4_pilot	wk3	Control		0	Kit_01	2023-09-26	9	Chicken (LDBio)	Negative	Negative
Pilot_study	4473	ctrl8_pilot	wk3	Control		0	Kit_01	2023-09-26	10	Chicken (LDBio)	Negative	Negative
Pilot_study	4472	ctrl7_pilot	wk3	Control		0	Kit_01	2023-09-26	11	Chicken (LDBio)	Negative	Negative
Human_control	0kit			Positive control	Human Aspergillus fumigatus	Natural infection	Kit_01	2023-09-26	12	Human (LDBio)	Positive	Positive
Penguin_control	ZOO-PENGUIN			Positive control	Aspergillus fumigatus	Natural infection	Kit_01	2023-09-26	13	Chicken (LDBio)	Positive	Positive
Long_term_study	3426	asp1_wk2	wk2	Infected	Aspergillus fumigatus	5000000	Kit_01	2024-01-18	14	Chicken (LDBio)	Negative	Positive
Long_term_study	3431	asp5_wk2	wk2	Infected	Aspergillus fumigatus	5000000	Kit_01	2024-01-18	15	Chicken (LDBio)	Negative	Positive
Long_term_study	3443	asp11_wk2	wk2	Infected	Aspergillus fumigatus	5000000	Kit_01	2024-01-18	16	Chicken (LDBio)	Negative	Positive
Long_term_study	0301	ctrl1_wk2	wk2	Control		0	Kit_01	2024-01-18	17	Chicken (LDBio)	Negative	Negative
Long_term_study	0314	ctrl5_wk2	wk2	Control		0	Kit_01	2024-01-18	18	Chicken (LDBio)	Negative	Negative
Long_term_study	0323	ctrl11_wk2	wk2	Control		0	Kit_01	2024-01-18	19	Chicken (LDBio)	Negative	Negative
Long_term_study	3426	asp1_wk5	wk5	Infected	Aspergillus fumigatus	5000000	Kit_01	2024-01-18	20	Chicken (LDBio)	Negative	Positive
Long_term_study	3431	asp5_wk5	wk5	Infected	Aspergillus fumigatus	5000000	Kit_01	2024-01-18	21	Chicken (LDBio)	Negative	Positive
Long_term_study	3443	asp11_wk5	wk5	Infected	Aspergillus fumigatus	5000000	Kit_01	2024-01-18	22	Chicken (LDBio)	Negative	Positive
Long_term_study	0301	ctrl1_wk5	wk5	Control		0	Kit_01	2024-01-18	23	Chicken (LDBio)	Negative	Negative
Long_term_study	0314	ctrl5_wk5	wk5	Control		0	Kit_01	2024-01-18	24	Chicken (LDBio)	Negative	Negative
Long_term_study	3426	asp1_wk4	wk4	Infected	Aspergillus fumigatus	5000000	Kit_02	2024-02-23	1	Chicken (LDBio)	Negative	Positive
Long_term_study	3430	asp4_wk2	wk2	Infected	Aspergillus fumigatus	5000000	Kit_02	2024-02-23	2	Chicken (LDBio)	Negative	Positive
Long_term_study	3430	asp4_wk4	wk4	Infected	Aspergillus fumigatus	5000000	Kit_02	2024-02-23	3	Chicken (LDBio)	Negative	Positive
Long_term_study	3430	asp4_wk5	wk5	Infected	Aspergillus fumigatus	5000000	Kit_02	2024-02-23	4	Chicken (LDBio)	Negative	Positive
Long_term_study	3431	asp5_wk4	wk4	Infected	Aspergillus fumigatus	5000000	Kit_02	2024-02-23	5	Chicken (LDBio)	Negative	Positive
Long_term_study	3432	asp6_wk2	wk2	Infected	Aspergillus fumigatus	5000000	Kit_02	2024-02-23	6	Chicken (LDBio)	Negative	Positive
Long_term_study	3432	asp6_wk4	wk4	Infected	Aspergillus fumigatus	5000000	Kit_02	2024-02-23	7	Chicken (LDBio)	Negative	Positive
Long_term_study	3432	asp6_wk5	wk5	Infected	Aspergillus fumigatus	5000000	Kit_02	2024-02-23	8	Chicken (LDBio)	Negative	Positive
Long_term_study	3443	asp11_wk4	wk4	Infected	Aspergillus fumigatus	5000000	Kit_02	2024-02-23	9	Chicken (LDBio)	Negative	Positive
Long_term_study	3448	asp12_wk2	wk2	Infected	Aspergillus fumigatus	5000000	Kit_02	2024-02-23	10	Chicken (LDBio)	Negative	Positive
Long_term_study	3448	asp12_wk4	wk4	Infected	Aspergillus fumigatus	5000000	Kit_02	2024-02-23	11	Chicken (LDBio)	Negative	Positive
Long_term_study	3448	asp12_wk5	wk5	Infected	Aspergillus fumigatus	5000000	Kit_02	2024-02-23	12	Chicken (LDBio)	Negative	Positive
Long_term_study	0301	ctrl1_wk4	wk4	Control		0	Kit_02	2024-02-23	13	Chicken (LDBio)	Negative	Negative
Long_term_study	0314	ctrl5_wk4	wk4	Control		0	Kit_02	2024-02-23	14	Chicken (LDBio)	Negative	Negative
Long_term_study	0318	ctrl7_wk2	wk2	Control		0	Kit_02	2024-02-23	15	Chicken (LDBio)	Negative	Negative
Long_term_study	0318	ctrl7_wk4	wk4	Control		0	Kit_02	2024-02-23	16	Chicken (LDBio)	Negative	Negative
Long_term_study	0318	ctrl7_wk5	wk5	Control		0	Kit_02	2024-02-23	17	Chicken (LDBio)	Negative	Negative
Long_term_study	0321	ctrl9_wk2	wk2	Control		0	Kit_02	2024-02-23	18	Chicken (LDBio)	Negative	Negative
Long_term_study	0321	ctrl9_wk4	wk4	Control		0	Kit_02	2024-02-23	19	Chicken (LDBio)	Negative	Negative
Long_term_study	0321	ctrl9_wk5	wk5	Control		0	Kit_02	2024-02-23	20	Chicken (LDBio)	Negative	Negative
Long_term_study	0323	ctrl11_wk4	wk4	Control		0	Kit_02	2024-02-23	21	Chicken (LDBio)	Negative	Negative
Long_term_study	0323	ctrl11_wk5	wk5	Control		0	Kit_02	2024-02-23	22	Chicken (LDBio)	Negative	Negative
Penguin_control	ZOO-PENGUIN			Positive control	Aspergillus fumigatus	Natural infection	Kit_02	2024-02-23	23	Chicken (LDBio)	Positive	Positive
Human_control	0Kit		Control	Positive control	Human Aspergillus fumigatus	Natural infection	Kit_02	2024-02-23	24	Human (LDBio)	Positive	Positive
Clinical_samples	031914	Lab-14		Suspected_infection	Aspergillus fumigatus	Natural infection	Kit_03	2024-04-29	1	Chicken (LDBio)	Negative	Positive
Clinical_samples	031918	Lab-18		Suspected_infection	Aspergillus fumigatus	Natural infection	Kit_03	2024-04-29	2	Chicken (LDBio)	Negative	Positive
Clinical_samples	031920	Lab-20		Suspected_infection	Aspergillus fumigatus	Natural infection	Kit_03	2024-04-29	3	Chicken (LDBio)	Negative	Positive
Real_world_samples	002844	zoo-002844		Suspected healthy			Kit_03	2024-04-29	4	Chicken (LDBio)	Negative	Negative
Real_world_samples	003945	zoo-003945		Suspected healthy			Kit_03	2024-04-29	5	Chicken (LDBio)	Negative	Negative
Real_world_samples	019289	zoo-019289		Suspected healthy			Kit_03	2024-04-29	6	Chicken (LDBio)	Negative	Negative
Penguin_control	ZOO-PENGUIN			Positive control	Aspergillus fumigatus	Natural infection	Kit_03	2024-04-29	7	Chicken (LDBio)	Positive	Positive
Human_control	0Kit			Positive control	Human Aspergillus fumigatus	Natural infection	Kit_03	2024-04-29	8	Human (LDBio)	Positive	Positive
Specificity_cohort	G0_02	galli_ctrl1		G_anatis_control		0	Kit_03	2024-06-06	9	Chicken (LDBio)	Negative	Negative
Specificity_cohort	G0_03	galli_ctrl2		G_anatis_control		0	Kit_03	2024-06-06	10	Chicken (LDBio)	Negative	Negative
Specificity_cohort	G0_08	galli_ctrl3		G_anatis_control		0	Kit_03	2024-06-06	11	Chicken (LDBio)	Negative	Negative
Specificity_cohort	G0_12	galli_ctrl4		G_anatis_control		0	Kit_03	2024-06-06	12	Chicken (LDBio)	Negative	Negative
Specificity_cohort	G1_02	galli_inft1		G_anatis_infected	Gallibacterium_anatis	1000000	Kit_03	2024-06-06	13	Chicken (LDBio)	Negative	Negative
Specificity_cohort	G1_03	galli_inft2		G_anatis_infected	Gallibacterium_anatis	1000000	Kit_03	2024-06-06	14	Chicken (LDBio)	Negative	Negative
Specificity_cohort	G1_08	galli_inft3		G_anatis_infected	Gallibacterium_anatis	1000000	Kit_03	2024-06-06	15	Chicken (LDBio)	Negative	Negative
Specificity_cohort	G1_12	galli_inft4		G_anatis_infected	Gallibacterium_anatis	1000000	Kit_03	2024-06-06	16	Chicken (LDBio)	Negative	Negative
Specificity_cohort	E0_42	ecoli_ctrl1		E_coli_control		0	Kit_03	2024-06-06	17	Chicken (LDBio)	Negative	Negative
Specificity_cohort	E0_43	ecoli_ctrl2		E_coli_control		0	Kit_03	2024-06-06	18	Chicken (LDBio)	Negative	Negative
Specificity_cohort	E0_47	ecoli_ctrl3		E_coli_control		0	Kit_03	2024-06-06	19	Chicken (LDBio)	Negative	Negative
Specificity_cohort	E0_49	ecoli_ctrl4		E_coli_control		0	Kit_03	2024-06-06	20	Chicken (LDBio)	Negative	Negative
Specificity_cohort	E2_42	ecoli_inft1		E_coli_infected	Escherichia_coli	10000000	Kit_03	2024-06-06	21	Chicken (LDBio)	Negative	Negative
Specificity_cohort	E2_43	ecoli_inft2		E_coli_infected	Escherichia_coli	10000000	Kit_03	2024-06-06	22	Chicken (LDBio)	Negative	Negative
Specificity_cohort	E2_47	ecoli_inft3		E_coli_infected	Escherichia_coli	10000000	Kit_03	2024-06-06	23	Chicken (LDBio)	Negative	Negative
Specificity_cohort	E2_49	ecoli_inft4		E_coli_infected	Escherichia_coli	10000000	Kit_03	2024-06-06	24	Chicken (LDBio)	Negative	Negative
